# Wayfarer: A multiscale framework for spatial analysis of tumor progression

**DOI:** 10.64898/2026.02.16.706245

**Authors:** Lambda Moses, Aurelie Herault, Lauriane Cabon, Bianca Dumitrascu

## Abstract

Spatial biology spans multiple length scales, from intracellular organization to tissue-level architecture. Spatial transcriptomics captures this structure, yet most analyses operate at a single spatial resolution, implicitly assuming that biological organization is scale-consistent. In practice, spatial autocorrelation and co-localization are functions of scale, and conclusions can depend on arbitrary aggregation choices.

Here we present *Wayfarer*, a multiscale framework for spatial -omics that tracks how spatial association metrics evolve across nested spatial aggregations, enabling statistical comparison of multiscale structure across biological conditions. Using Xenium data from lung adenocarcinoma (LUAD), we show that spatial patterns often co-exist at fine and coarse scales and that progression is accompanied by reproducible shifts in scale–response profiles. These include increased fine-scale coherence of ERBB2-high tumor regions and coarse-scale clustering of immune-associated markers that are not apparent at a single resolution. *Wayfarer* converts spatial aggregation from a confounder into a diagnostic signal and is implemented as an R package to be released through Bioconductor.
