## Supplementary material for "Wayfarer: A multiscale framework for spatial analysis of tumor progression": Supplemnetary Table 3

name	pval	adj_pval	f_statistic	df1	df2	lfc
ACE	0.3523668905153935	0.7116072192212456	1.1727688648997296	3	15.33620536062747	NA
ACE2	0.22678242633329018	0.5555455564531637	1.6156727104085826	3	15.33620536062747	NA
ACTA2	0.698997324126232	0.9159137489439827	0.4829137262299356	3	15.33620536062747	NA
ADGRL4	0.9371686071002641	0.9767971504470326	0.1357936996513738	3	15.33620536062747	NA
AGT	0.052646665603049606	0.23700536765255956	3.2093229193338564	3	15.33620536062747	NA
AK1	0.7900241121559128	0.9313514352534703	0.34956314541979816	3	15.33620536062747	NA
AKR1C1	0.8579825575200767	0.9558099918474662	0.25302590958281124	3	15.33620536062747	NA
ALDH1A3	0.02734349827209841	0.17951601039508086	4.011343025961044	3	15.33620536062747	NA
APOE	0.6756804209487228	0.9159137489439827	0.5186433968634445	3	15.33620536062747	NA
APOLD1	0.4757828446350708	0.8277243010340897	0.8743600474628881	3	15.33620536062747	NA
AQP9	0.6329359406042145	0.915298583644014	0.5864820122343727	3	15.33620536062747	NA
ASCL1	0.002705251474757157	0.06808216211472179	7.417518286884574	3	15.33620536062747	NA
ASCL2	0.7337434701123884	0.9159137489439827	0.43103334318511377	3	15.33620536062747	NA
ASPM	0.07673705072306397	0.30096869244630287	2.7747489287172575	3	15.33620536062747	NA
ATF4	0.622383705161603	0.915298583644014	0.6037628533517551	3	15.33620536062747	NA
ATF6	0.5977232469467416	0.9025621028895798	0.6450850563317584	3	15.33620536062747	NA
ATP6V1G3	0.5316079293802098	0.8747553953148519	0.7634945825993457	3	15.33620536062747	NA
AXL	0.8532039252488007	0.9549979348648213	0.25982974182998764	3	15.33620536062747	NA
BANK1	0.993126595724207	0.9988340160888673	0.028827823367643633	3	15.33620536062747	NA
BIRC3	0.6153473685426405	0.915298583644014	0.6154156399735992	3	15.33620536062747	NA
BMX	0.07452437414253765	0.29931218884160893	2.8078460341802494	3	15.33620536062747	NA
C16orf89	0.01747200066578336	0.1465706722518493	4.596883112941911	3	15.33620536062747	NA
C1QC	0.40076172148320655	0.7576972004887605	1.044890627369492	3	15.33620536062747	NA
CALB2	0.9450966567268559	0.9767971504470326	0.12303396848269477	3	15.33620536062747	NA
CALCA	0.19556230898303997	0.504583019642973	1.767384647697632	3	15.33620536062747	NA
CAV1	0.17150250796487382	0.4795718278277027	1.9033896645509802	3	15.33620536062747	NA
CCDC78	0.020893798573131613	0.16179300433553198	4.359235309232812	3	15.33620536062747	NA
CCKAR	0.0895728178217565	0.32203560693060074	2.6015269085096846	3	15.33620536062747	NA
CCL13	0.6257046645080762	0.915298583644014	0.5982995400439048	3	15.33620536062747	NA
CCL21	0.9117293984701578	0.9722780664542966	0.1749310572350401	3	15.33620536062747	NA
CCL22	0.7442274162939652	0.9211339332818749	0.4156509048203896	3	15.33620536062747	NA
CCL23	0.7098099010622712	0.9159137489439827	0.4666075981011543	3	15.33620536062747	NA
CCND1	0.7597428780047739	0.9313514352534703	0.3930792026063819	3	15.33620536062747	NA
CCNO	0.01641799258436317	0.14521022017042867	4.680784404287034	3	15.33620536062747	NA
CCR7	0.9228431996711539	0.9767971504470326	0.15810850601422416	3	15.33620536062747	NA
CD163	0.9988340160888673	0.9988340160888673	0.0087082542347619845	3	15.33620536062747	NA
CD19	0.67336719195966	0.9159137489439827	0.5222335020733455	3	15.33620536062747	NA
CD1C	0.8207476673701329	0.9388855891885612	0.30587905687315425	3	15.33620536062747	NA
CD1E	0.5959040000116211	0.9025621028895798	0.6481886168044684	3	15.33620536062747	NA
CD274	0.47964156516876055	0.8277243010340897	0.8663129602259715	3	15.33620536062747	NA
CD300E	0.5739440097509356	0.8888773894604234	0.6862964792903462	3	15.33620536062747	NA
CD33	0.2440025805358138	0.5756935884516857	1.5413205014532512	3	15.33620536062747	NA
CD3E	0.6242104924440977	0.915298583644014	0.6007547501386044	3	15.33620536062747	NA
CD4	0.8490559855760764	0.9549979348648213	0.26572734677703	3	15.33620536062747	NA
CD40LG	0.3614535501706165	0.7181511325758302	1.1474456427810618	3	15.33620536062747	NA
CD44	0.37702045058928757	0.7345817811481603	1.105538557367877	3	15.33620536062747	NA
CD48	0.832850103243723	0.9455666585699413	0.288722537052022	3	15.33620536062747	NA
CD68	0.9538547432536995	0.9767971504470326	0.10848086767517634	3	15.33620536062747	NA
CD74	0.9035697069327848	0.9710962686608577	0.18707771280565483	3	15.33620536062747	NA
CD80	0.4683256591348115	0.8277243010340897	0.8900899891603462	3	15.33620536062747	NA
CD86	0.9143277181225836	0.9722780664542966	0.1710294073056197	3	15.33620536062747	NA
CD8A	0.6024343756779573	0.9051501564912593	0.6370843993570637	3	15.33620536062747	NA
CDH1	0.03276251798591127	0.20281280883845482	3.78377033747522	3	15.33620536062747	NA
CFP	0.7981296181305388	0.9313514352534703	0.33800624771129584	3	15.33620536062747	NA
CFTR	0.01913244680887196	0.1520526035862982	4.475604948065314	3	15.33620536062747	NA
CHGA	0.22954601561285948	0.5555455564531637	1.603340920427911	3	15.33620536062747	NA
CHGB	0.0464268638929767	0.23368188159464937	3.358512260884644	3	15.33620536062747	NA
CLDN25	0.08850984393704266	0.32203560693060074	2.6147947172467045	3	15.33620536062747	NA
CLEC10A	0.7813226408741488	0.9313514352534703	0.3620069184583767	3	15.33620536062747	NA
CLEC12A	0.5127813364223561	0.8651394614500088	0.7996183519084904	3	15.33620536062747	NA
CLEC2D	0.2864059566752291	0.6434044259556458	1.3797728673067422	3	15.33620536062747	NA
CLEC4C	0.7884862003318773	0.9313514352534703	0.35175947871571056	3	15.33620536062747	NA
CLEC4E	0.28761456127156354	0.6434044259556458	1.375547625373312	3	15.33620536062747	NA
COL11A1	2.815341903413195e-5	0.00283411084943595	17.956579857096855	3	15.33620536062747	NA
COL1A1	0.0821605426880393	0.31810876784343417	2.697908702236164	3	15.33620536062747	NA
COL21A1	0.4919137838005744	0.8440793335668947	0.8411232022399852	3	15.33620536062747	NA
CRELD2	0.6881683046618563	0.9159137489439827	0.4994069855414586	3	15.33620536062747	NA
CSPG4	0.4453325993979831	0.8101834037240415	0.9401587537289399	3	15.33620536062747	NA
CTLA4	0.7737328952610644	0.9313514352534703	0.37289782499728363	3	15.33620536062747	NA
CTNNB1	0.45475948845931846	0.8223794342198454	0.9193346286464147	3	15.33620536062747	NA
CTSK	0.08953549734883495	0.32203560693060074	2.6019897768327986	3	15.33620536062747	NA
CXCL13	0.5289966988662671	0.8747553953148519	0.7684342906827527	3	15.33620536062747	NA
CXCL14	0.33419128019280436	0.6960397697808753	1.2255015695153406	3	15.33620536062747	NA
CXCL5	0.18312259031697223	0.4894072767763329	1.8352834326342264	3	15.33620536062747	NA
CXCL9	0.05043843684818946	0.23700536765255956	3.2599273588398763	3	15.33620536062747	NA
CXCR5	0.891221096847761	0.9710962686608577	0.20520636294527003	3	15.33620536062747	NA
CXCR6	0.5976708694074064	0.9025621028895798	0.6451743001431514	3	15.33620536062747	NA
CYP2F1	0.04285229599901105	0.22560027067774857	3.4547215477307134	3	15.33620536062747	NA
CYP3A5	0.36767986281078185	0.7210345361614034	1.1304672084571594	3	15.33620536062747	NA
CYTIP	0.8679300123269924	0.9599761438881219	0.23882000769506284	3	15.33620536062747	NA
DAPL1	0.3019885646548494	0.6656974198960914	1.3266817935297741	3	15.33620536062747	NA
DNAJB9	0.6802200355491974	0.9159137489439827	0.5116226858309011	3	15.33620536062747	NA
DUOX1	0.03561279784595614	0.20682817210536064	3.6804120653911516	3	15.33620536062747	NA
EGFR	0.8709717331965079	0.9599761438881219	0.23446186583644102	3	15.33620536062747	NA
ELN	0.46308040746575085	0.8275164677790341	0.9012989742898404	3	15.33620536062747	NA
ERBB2	0.010592788317840352	0.13777382987095563	5.290229986811972	3	15.33620536062747	NA
EREG	0.1261123009832711	0.3967282801765403	2.2282384768551693	3	15.33620536062747	NA
ETV5	0.7056762140620308	0.9159137489439827	0.4728230886662751	3	15.33620536062747	NA
F2RL3	0.5676675813194706	0.8882674070387571	0.697417560990277	3	15.33620536062747	NA
F3	0.5086445052608857	0.8629811269033004	0.8077195256362488	3	15.33620536062747	NA
FABP4	0.09864219281959981	0.34241312909792115	2.494951342250921	3	15.33620536062747	NA
FAP	0.10164951020350849	0.3470818895284868	2.461986023728166	3	15.33620536062747	NA
FCGR2B	0.02287159398780309	0.1644576520075365	4.241014111783	3	15.33620536062747	NA
FCMR	0.9465744676126874	0.9767971504470326	0.12061529820900284	3	15.33620536062747	NA
FDCSP	0.3295433764475149	0.6911256922718716	1.2394626578454948	3	15.33620536062747	NA
FGF18	0.014720867338369876	0.13777382987095563	4.829468615193804	3	15.33620536062747	NA
FGFR4	0.20030786179425653	0.504583019642973	1.742705811135336	3	15.33620536062747	NA
FOS	2.521595539807495e-4	0.010878883614598052	12.122763895274982	3	15.33620536062747	NA
FOXA1	0.0484082233244411	0.23579489425776148	3.308681165166914	3	15.33620536062747	NA
FOXA2	0.2197493963780531	0.5484654355881987	1.647797810613782	3	15.33620536062747	NA
FOXI1	0.007278634884118574	0.11569198605283208	5.839106166248204	3	15.33620536062747	NA
FOXJ1	0.07532359719192808	0.29931218884160893	2.7957669815378137	3	15.33620536062747	NA
FOXP3	0.1910734939649244	0.5017756102383232	1.7913318573764776	3	15.33620536062747	NA
FOXS1	0.037472507669537254	0.20930762661729282	3.6178420184637816	3	15.33620536062747	NA
FRY	0.9444907276356032	0.9767971504470326	0.12402174285844791	3	15.33620536062747	NA
FRZB	0.811077574409479	0.9313514352534703	0.3195982722998696	3	15.33620536062747	NA
FSCN1	0.05336544702110612	0.23700536765255956	3.193359762252275	3	15.33620536062747	NA
FURIN	0.015015958961451161	0.13777382987095563	4.8022742549562585	3	15.33620536062747	NA
GATA2	0.22464746656797244	0.5555455564531637	1.62531029549762	3	15.33620536062747	NA
GATA3	0.9638652319645604	0.9834030407205987	0.0910554471032793	3	15.33620536062747	NA
GDF10	0.3087128768826258	0.6659377772753784	1.3046531807480073	3	15.33620536062747	NA
GIMAP7	0.38384661246147905	0.7383546303399151	1.0877142363527055	3	15.33620536062747	NA
GJA5	0.7997384818823275	0.9313514352534703	0.3357157321559845	3	15.33620536062747	NA
GPR171	0.5393546494140979	0.8770208126856073	0.7489683891754778	3	15.33620536062747	NA
GPR34	0.7907873412244304	0.9313514352534703	0.34847360443435094	3	15.33620536062747	NA
GREM2	0.5657070794407497	0.8882674070387571	0.7009132310951086	3	15.33620536062747	NA
GSR	0.9509996535220406	0.9767971504470326	0.11328583518195379	3	15.33620536062747	NA
GZMA	0.5629686872046984	0.8882674070387571	0.7058136613496976	3	15.33620536062747	NA
GZMB	0.03424984520119601	0.20281280883845482	3.728634971722801	3	15.33620536062747	NA
HEPACAM2	0.055941842062185124	0.24134909003971294	3.1380489090628534	3	15.33620536062747	NA
HLA-A	0.05315764603192053	0.23700536765255956	3.197950001595588	3	15.33620536062747	NA
HLA-DPB1	0.7139123537963925	0.9159137489439827	0.46046083776986374	3	15.33620536062747	NA
HLA-DQB2	0.5718406568459697	0.8888773894604234	0.6900115809740395	3	15.33620536062747	NA
HMGA1	0.003528007123293706	0.07610415365962138	6.974463511335614	3	15.33620536062747	NA
HNF4A	0.130441033635886	0.4019713485514038	2.1921116451277833	3	15.33620536062747	NA
HOPX	0.7673183446954583	0.9313514352534703	0.3821328787981399	3	15.33620536062747	NA
HSD17B11	0.6899558709932354	0.9159137489439827	0.4966727369632844	3	15.33620536062747	NA
HYOU1	0.11268813100637252	0.3739759952079616	2.349598232812345	3	15.33620536062747	NA
ICAM1	0.717283863142032	0.9159137489439827	0.45542505402371264	3	15.33620536062747	NA
ICOS	0.5430559336828098	0.8770208126856073	0.742094306301743	3	15.33620536062747	NA
IDO1	0.1813411698179959	0.4889735114735247	1.845414717892906	3	15.33620536062747	NA
IGFBP3	0.008427449861019561	0.12119475514418608	5.621669988125174	3	15.33620536062747	NA
IL1B	0.12439534650842365	0.39544625942677836	2.242946846035462	3	15.33620536062747	NA
IL2RA	0.32151052114338996	0.683775897079604	1.2640799031668748	3	15.33620536062747	NA
IL2RG	0.901361942900822	0.9710962686608577	0.19033939001486053	3	15.33620536062747	NA
IL6	0.7844668466972071	0.9313514352534703	0.3575055759742331	3	15.33620536062747	NA
ISG20	0.9443238854587008	0.9767971504470326	0.1242933343145639	3	15.33620536062747	NA
ITGAE	0.9011247073399571	0.9710962686608577	0.19068929795542183	3	15.33620536062747	NA
ITGAM	0.8075390685364497	0.9313514352534703	0.324623611466305	3	15.33620536062747	NA
ITGAX	0.7778255099991949	0.9313514352534703	0.36702053146442687	3	15.33620536062747	NA
ITGBL1	0.17560701284236407	0.4821210716217632	1.8787750583145735	3	15.33620536062747	NA
JUND	0.2775979547931873	0.6399586438743706	1.4111449815833246	3	15.33620536062747	NA
KCNK3	0.3944026449321314	0.7538582200601499	1.06077230129604	3	15.33620536062747	NA
KDR	0.7185441192521081	0.9159137489439827	0.45354628131139235	3	15.33620536062747	NA
KIT	0.08428102299375535	0.32203560693060074	2.6693824373431116	3	15.33620536062747	NA
KLF5	0.23291330225791854	0.5582525181102491	1.5885286237483234	3	15.33620536062747	NA
KLK11	0.18676234312281495	0.49475638265868516	1.8149117696009138	3	15.33620536062747	NA
KRT14	7.783780198306903e-5	0.00470140323977737	15.04406248026893	3	15.33620536062747	NA
KRT5	0.02211943790484457	0.16368165346995275	4.284572206413549	3	15.33620536062747	NA
KRT8	0.36093061793098336	0.7181511325758302	1.1488852021973825	3	15.33620536062747	NA
KRT81	0.11581217066542132	0.3760782316231961	2.3199855873416677	3	15.33620536062747	NA
KRT86	0.4097811842812272	0.7639130719316705	1.0227928595606963	3	15.33620536062747	NA
LAG3	0.02600470241377324	0.17586845934816955	4.075407480458366	3	15.33620536062747	NA
LAMC3	0.6124493557016837	0.915298583644014	0.6202462009146134	3	15.33620536062747	NA
LAMP3	0.05177083208311629	0.23700536765255956	3.2291055058821505	3	15.33620536062747	NA
LAT	0.8750407986138544	0.9609538952050328	0.22861918700998254	3	15.33620536062747	NA
LCK	0.978462253381187	0.991595974903082	0.06324887688906125	3	15.33620536062747	NA
LGALS2	0.4770148017212169	0.8277243010340897	0.87178413953775	3	15.33620536062747	NA
LGALS3BP	0.26883765436398993	0.6245305509071151	1.4434082889053044	3	15.33620536062747	NA
LGI4	0.5231461918760086	0.8728737566107989	0.7795830296873342	3	15.33620536062747	NA
LGR5	0.0378108705385818	0.20930762661729282	3.606831401894836	3	15.33620536062747	NA
LGR6	0.11425892230751185	0.37506733192248454	2.3345973036970245	3	15.33620536062747	NA
LILRA1	0.09624364309577496	0.337971862964233	2.522049552446319	3	15.33620536062747	NA
LILRA5	0.6975776076001934	0.9159137489439827	0.4850665436690135	3	15.33620536062747	NA
LILRB2	0.9108730002147922	0.9722780664542966	0.17621324147720868	3	15.33620536062747	NA
LILRB4	0.1673050262943413	0.472206709727954	1.929233692654122	3	15.33620536062747	NA
LIMD2	0.8964749811853041	0.9710962686608577	0.1975260757122911	3	15.33620536062747	NA
LMOD1	0.6279618644355307	0.915298583644014	0.5945993020977988	3	15.33620536062747	NA
LPO	0.18032149955362467	0.4889735114735247	1.8512625054447622	3	15.33620536062747	NA
LRRC70	0.7069370660222242	0.9159137489439827	0.4709248764542327	3	15.33620536062747	NA
LTBP2	0.6422824021373545	0.9159137489439827	0.5713623471200034	3	15.33620536062747	NA
LYVE1	0.1294759628378224	0.4019713485514038	2.2000507463518937	3	15.33620536062747	NA
MALL	0.15213975327461113	0.4460796649410928	2.0288708143087013	3	15.33620536062747	NA
MARCO	0.5329635521123601	0.8747553953148519	0.7609388193641977	3	15.33620536062747	NA
MEDAG	0.8102915989432076	0.9313514352534703	0.320714214682078	3	15.33620536062747	NA
MET	0.32704190989534954	0.6906759215971718	1.247061153439064	3	15.33620536062747	NA
MKI67	0.12310895930046183	0.39544625942677836	2.2541137025443194	3	15.33620536062747	NA
MLLT11	0.8537779461801687	0.9549979348648213	0.25901302585565167	3	15.33620536062747	NA
MMP11	2.6491394259840477e-6	8.000401066471824e-4	26.414457019608133	3	15.33620536062747	NA
MMP7	0.10394480567714565	0.3487925701610887	2.437542145307518	3	15.33620536062747	NA
MMP9	6.882205332144461e-4	0.023093622336751416	9.955698047544097	3	15.33620536062747	NA
MMRN1	0.5963295312471497	0.9025621028895798	0.6474619708395226	3	15.33620536062747	NA
MPEG1	0.9708769541757386	0.9872216840440171	0.07815237589241128	3	15.33620536062747	NA
MS4A4A	0.9930134855147117	0.9988340160888673	0.02914989402232219	3	15.33620536062747	NA
MSR1	0.4059468023604957	0.7614654305147186	1.0321270535007712	3	15.33620536062747	NA
MUC5AC	0.0014197053071092504	0.03897736388609033	8.557764608485321	3	15.33620536062747	NA
MUC5B	0.04633772403067771	0.23368188159464937	3.3608096249399195	3	15.33620536062747	NA
MYOM2	0.03370656550417324	0.20281280883845482	3.748458364775207	3	15.33620536062747	NA
MZB1	0.013308612747183082	0.13777382987095563	4.968687988682323	3	15.33620536062747	NA
NAPSA	0.4188704017405527	0.7732528358440607	1.00101009199782	3	15.33620536062747	NA
NCAM1	0.2396261699659526	0.5698197112576197	1.559671834036712	3	15.33620536062747	NA
NDRG2	0.4625708783721332	0.8275164677790341	0.9023943399102436	3	15.33620536062747	NA
NECTIN2	0.9541561568936245	0.9767971504470326	0.10796981938204046	3	15.33620536062747	NA
NFKB1	0.8608619794122874	0.9558099918474662	0.24892034535920313	3	15.33620536062747	NA
NKX2-1	0.5407290043345265	0.8770208126856073	0.746410978649374	3	15.33620536062747	NA
NTN4	0.5561119411328593	0.8882674070387571	0.718176361248432	3	15.33620536062747	NA
NTRK2	0.102285722410713	0.3470818895284868	2.455150080762899	3	15.33620536062747	NA
NTS	0.01505475624417727	0.13777382987095563	4.798743554658013	3	15.33620536062747	NA
OAS2	0.3837201053542867	0.7383546303399151	1.08804163825111	3	15.33620536062747	NA
ODAM	0.01250578863008641	0.13777382987095563	5.055444297842907	3	15.33620536062747	NA
OLR1	0.2847096451465956	0.6434044259556458	1.3857349105272003	3	15.33620536062747	NA
PAMR1	0.5040920877121344	0.8600893247969752	0.8167056431924117	3	15.33620536062747	NA
PCOLCE2	0.347773099423564	0.7116072192212456	1.1858274176334118	3	15.33620536062747	NA
PDCD1	0.016828999026374185	0.14521022017042867	4.64736712787912	3	15.33620536062747	NA
PDGFRA	0.880397357613816	0.9633333405774364	0.22090294129354157	3	15.33620536062747	NA
PDPN	0.7950015002215869	0.9313514352534703	0.3424627964297655	3	15.33620536062747	NA
PECAM1	0.5893629869999005	0.9025621028895798	0.6594132395257906	3	15.33620536062747	NA
PF4	0.03378884473719422	0.20281280883845482	3.7454332599706013	3	15.33620536062747	NA
PI16	0.1960683154984778	0.504583019642973	1.764722536055809	3	15.33620536062747	NA
PI3	0.043327204302349064	0.22560027067774857	3.441433420956312	3	15.33620536062747	NA
PIK3IP1	0.6787252930442356	0.9159137489439827	0.5139307905922702	3	15.33620536062747	NA
PIM2	0.3078207162604017	0.6659377772753784	1.307546824540577	3	15.33620536062747	NA
PLA1A	0.6647463884092857	0.9159137489439827	0.5356900175335431	3	15.33620536062747	NA
PLA2G2D	0.15880756571667687	0.4611527389080424	1.9837859775665931	3	15.33620536062747	NA
PLA2G7	0.7353922387242802	0.9159137489439827	0.4286066775967464	3	15.33620536062747	NA
PLN	0.13429119596714276	0.40555941182077115	2.161067823104211	3	15.33620536062747	NA
PLVAP	0.17537148824783685	0.4821210716217632	1.880170500655993	3	15.33620536062747	NA
POSTN	0.06342646607873152	0.25884855075374213	2.9921783755401936	3	15.33620536062747	NA
POU2AF1	0.6695839244773021	0.9159137489439827	0.5281237914944051	3	15.33620536062747	NA
PRB1	0.011171258056382123	0.13777382987095563	5.214508103900493	3	15.33620536062747	NA
PRDX4	0.005041259358190782	0.09234307611448038	6.401946554472335	3	15.33620536062747	NA
PRF1	0.7113227033478526	0.9159137489439827	0.4643384554645476	3	15.33620536062747	NA
PRG4	0.00519812017862969	0.09234307611448038	6.3539900603870665	3	15.33620536062747	NA
PROX1	0.3157857247192927	0.6763637508172086	1.2820175299775591	3	15.33620536062747	NA
PRX	0.05529608947043215	0.24134909003971294	3.151641581488317	3	15.33620536062747	NA
PTCRA	0.13310983714727623	0.40555941182077115	2.1704881604074338	3	15.33620536062747	NA
PTP4A1	0.29956635313031943	0.6652135194511505	1.3347429766191292	3	15.33620536062747	NA
PTPRC	0.673035835014369	0.9159137489439827	0.5227484701966555	3	15.33620536062747	NA
PVR	0.30554322911563436	0.6659377772753784	1.3149736091001067	3	15.33620536062747	NA
RERGL	0.012697501440000987	0.13777382987095563	5.0341694926385685	3	15.33620536062747	NA
REST	0.5525137792625914	0.887548730517567	0.7247177350433788	3	15.33620536062747	NA
RETN	0.6491132170961899	0.9159137489439827	0.5604181919496273	3	15.33620536062747	NA
RGS13	0.1985261731268422	0.504583019642973	1.7518965001828637	3	15.33620536062747	NA
RGS4	0.36762718785671467	0.7210345361614034	1.1306096120472604	3	15.33620536062747	NA
RGS5	0.7369769569317477	0.9159137489439827	0.42627698804684216	3	15.33620536062747	NA
RHOA	0.8253485301720457	0.9405858721205954	0.29935626188543196	3	15.33620536062747	NA
RND1	0.056809910697479656	0.24164215536111064	3.120049460097764	3	15.33620536062747	NA
RORC	0.004750708190379807	0.09234307611448038	6.495383694468267	3	15.33620536062747	NA
RPS4Y1	0.16653698924084065	0.472206709727954	1.9340388692950645	3	15.33620536062747	NA
S100A1	0.4744943976912308	0.8277243010340897	0.877060900066148	3	15.33620536062747	NA
SCARA3	0.6592495212584856	0.9159137489439827	0.5443357290210512	3	15.33620536062747	NA
SCGB1A1	0.01838143140086535	0.1500322238665226	4.528933637411354	3	15.33620536062747	NA
SCGB3A1	0.04782623482288611	0.23579489425776148	3.323078660079621	3	15.33620536062747	NA
SCGB3A2	0.09092992365317086	0.3230686699206776	2.5848388176026162	3	15.33620536062747	NA
SDC4	0.22994435283657438	0.5555455564531637	1.6015765805055386	3	15.33620536062747	NA
SELENBP1	0.13807442312569532	0.4128561958807919	2.1315002896236614	3	15.33620536062747	NA
SELL	0.8538061007069595	0.9549979348648213	0.25897296384092416	3	15.33620536062747	NA
SELP	0.5593167835792612	0.8882674070387571	0.7123814442575935	3	15.33620536062747	NA
SFTPB	0.01147008430876299	0.13777382987095563	5.177099218478294	3	15.33620536062747	NA
SFTPC	0.026205565134661025	0.17586845934816955	4.0655631713970894	3	15.33620536062747	NA
SFTPD	0.0031461753481817913	0.07308807347314622	7.163753496732675	3	15.33620536062747	NA
SLC12A2	0.9971800348719349	0.9988340160888673	0.015769670191487124	3	15.33620536062747	NA
SLC14A1	0.6980530245424597	0.9159137489439827	0.4843453225055776	3	15.33620536062747	NA
SLC18A2	0.051436729286154594	0.23700536765255956	3.2367504281768182	3	15.33620536062747	NA
SLC2A1	6.73879482313618e-5	0.00470140323977737	15.433933728075651	3	15.33620536062747	NA
SMAD4	0.2831562563521062	0.6434044259556458	1.3912275591882186	3	15.33620536062747	NA
SMAD6	0.024356241440941742	0.17106011430614898	4.159565167316032	3	15.33620536062747	NA
SOX17	0.006520661786551496	0.10940221441880844	6.004906033372308	3	15.33620536062747	NA
SOX2	0.028142165957825448	0.18082838551624011	3.9747761403084376	3	15.33620536062747	NA
SOX4	0.16233879000853887	0.46691728173884517	1.960738605096655	3	15.33620536062747	NA
SOX9	0.35343765710712205	0.7116072192212456	1.1697501930605787	3	15.33620536062747	NA
SPARC	0.8066575071191575	0.9313514352534703	0.32587614547292887	3	15.33620536062747	NA
SPDEF	0.007694650786672097	0.11618922687874866	5.756169798069993	3	15.33620536062747	NA
SPIB	0.9411514613351555	0.9767971504470326	0.12942658529348453	3	15.33620536062747	NA
SPP1	5.988465629016622e-6	9.0425830998151e-4	23.197847272871673	3	15.33620536062747	NA
SYNPO2	0.33905928383041856	0.7013418062793588	1.2110932071579632	3	15.33620536062747	NA
TBX21	0.7305645501890319	0.9159137489439827	0.4357203493617763	3	15.33620536062747	NA
TCL1A	0.03811893862235465	0.20930762661729282	3.596901953633178	3	15.33620536062747	NA
TGFB1	0.41991213602127797	0.7732528358440607	0.9985436176235325	3	15.33620536062747	NA
THY1	0.012867154401996907	0.13777382987095563	5.015641587119812	3	15.33620536062747	NA
TIGIT	0.0011833678322476452	0.035737708533878886	8.897171751929248	3	15.33620536062747	NA
TM4SF18	0.7261309851810804	0.9159137489439827	0.4422758419969596	3	15.33620536062747	NA
TMEM45A	0.2004965640965456	0.504583019642973	1.7417375828235848	3	15.33620536062747	NA
TMPRSS2	0.7586566528809592	0.9313514352534703	0.394652544566613	3	15.33620536062747	NA
TNC	0.7104917684624055	0.9159137489439827	0.4655844613041319	3	15.33620536062747	NA
TNF	0.7264592931376652	0.9159137489439827	0.44178964499556833	3	15.33620536062747	NA
TNFRSF13B	0.4234272886075999	0.7750002494514859	0.9902655001999522	3	15.33620536062747	NA
TNFRSF17	0.7320644576691846	0.9159137489439827	0.4335075149388274	3	15.33620536062747	NA
TNNT2	0.0222216814313512	0.16368165346995275	4.278554455221126	3	15.33620536062747	NA
TP53	0.6416469759518759	0.9159137489439827	0.5723848932678326	3	15.33620536062747	NA
TP63	0.04109490902021079	0.2216189736447082	3.5053643689211884	3	15.33620536062747	NA
TP73	0.08767255241775807	0.32203560693060074	2.6253703913458093	3	15.33620536062747	NA
TRAT1	0.6334351125218507	0.915298583644014	0.5856701589822677	3	15.33620536062747	NA
TREM1	0.013775821122050318	0.13777382987095563	4.920864439659997	3	15.33620536062747	NA
TREM2	0.6522306419329	0.9159137489439827	0.5554523107908126	3	15.33620536062747	NA
TRH	0.08741110320552097	0.32203560693060074	2.6286956305788785	3	15.33620536062747	NA
TSTD1	0.35344729431518823	0.7116072192212456	1.169723066805142	3	15.33620536062747	NA
TUBB1	5.060293888098172e-4	0.0191026094275706	10.589880573225864	3	15.33620536062747	NA
UBE2C	1.2210984072277787e-4	0.00614619531637982	13.872143170844899	3	15.33620536062747	NA
UPK1B	0.013690405233702595	0.13777382987095563	4.929470229907768	3	15.33620536062747	NA
VAMP8	0.14696016646758275	0.4351173556197058	2.0654089586945834	3	15.33620536062747	NA
VEGFA	0.06241076697698776	0.25819248804178496	3.0108163598844317	3	15.33620536062747	NA
VIM	0.6698927550972082	0.9159137489439827	0.5276420837750044	3	15.33620536062747	NA
VMO1	0.47919707601644945	0.8277243010340897	0.867236756895594	3	15.33620536062747	NA
VPREB3	0.40142898039139635	0.7576972004887605	1.0432388561389154	3	15.33620536062747	NA
WEE1	0.7726347909327925	0.9313514352534703	0.37447670025450863	3	15.33620536062747	NA
WNT2	0.7162526440038768	0.9159137489439827	0.4569638233681195	3	15.33620536062747	NA
WSB1	0.7785350599882003	0.9313514352534703	0.3660026767580513	3	15.33620536062747	NA
WT1	0.2511578024579074	0.58798183211076	1.5120607857241064	3	15.33620536062747	NA
XBP1	0.518460806426527	0.8698620196711732	0.7885941927892332	3	15.33620536062747	NA
YAP1	0.9485203360796078	0.9767971504470326	0.11740898837751648	3	15.33620536062747	NA
ZEB1	0.062233581952414976	0.25819248804178496	3.014102236670072	3	15.33620536062747	NA
