## Supplementary Table 4 for "Wayfarer: A multiscale framework for spatial analysis of tumor progression"

pair	p_slope	p_random	p_main	p_slope_adj	p_random_adj	p_main_adj	log_p_slope_adj	log_p_random_adj	log_p_main_adj	interaction	interaction_name	pathway_name	ligand	receptor	agonist	antagonist	co_A_receptor	co_I_receptor	evidence	annotation	interaction_name_2	is_neurotransmitter	ligand.symbol	ligand.family	ligand.location	ligand.keyword	ligand.secreted_type	ligand.transmembrane	receptor.symbol	receptor.family	receptor.location	receptor.keyword	receptor.surfaceome_main	receptor.surfaceome_sub	receptor.adhesome	receptor.secreted_type	receptor.transmembrane	version
F2RL3_GZMA	1.1874456879183649e-7	1.9431460537642997e-11	0.171132564231852	1.2813889887947543e-6	1.061384767371155e-10	0.2804102965156802	5.8923190122984455	9.974127149506824	0.5522060433521615	140	GZMA_F2RL3	PARs	GZMA	F2RL3					KEGG: hsa04080	Secreted Signaling	GZMA - F2RL3	FALSE	GZMA	Peptidase S1	Secreted, Cytoplasmic granule	Signal, Hydrolase, Reference proteome, Protease, Disulfide bond, Cytolysis, Secreted, Alternative promoter usage, Direct protein sequencing, Zymogen, 3D-structure, Serine protease, Glycoprotein		NA	F2RL3	G-protein coupled receptor 1	Cell membrane	Transducer, Blood coagulation, Membrane, Signal, Reference proteome, Cell membrane, Transmembrane helix, Disulfide bond, Transmembrane, Receptor, G-protein coupled receptor, 3D-structure, Hemostasis, Glycoprotein	Receptors	GPCR;Rhodopsin			TRUE	CellChatDB v1
MARCO_SCGB3A2	1.8385172567753477e-6	5.552362349679247e-12	0.41938123841289804	1.4073114258643436e-5	3.3147473231496484e-11	0.532010708575175	4.851609786311939	10.479549571435436	0.27407962592242985	155	SCGB3A2_MARCO	UGRP1	SCGB3A2	MARCO					PMID: 12847263	Secreted Signaling	SCGB3A2 - MARCO	FALSE	SCGB3A2	Secretoglobin	Secreted	Disulfide bond, Secreted, Signal, Reference proteome		NA	MARCO		Cell membrane	Immunity, Membrane, Reference proteome, Collagen, Cell membrane, Transmembrane helix, Disulfide bond, Innate immunity, Transmembrane, Signal-anchor, Receptor, Alternative splicing, Glycoprotein					NA	CellChatDB v1
CD44_SPP1	1.1802353599465012e-5	1.4653770416567382e-10	0.05181464559645518	7.145369047899572e-5	6.981882172096756e-10	0.12070406584883596	4.145975335616569	9.156027484716912	0.9182781006899433	112	SPP1_CD44	SPP1	SPP1	CD44					PMID: 21907263	Secreted Signaling	SPP1 - CD44	FALSE	SPP1	Osteopontin	Secreted	Signal, Reference proteome, Phosphoprotein, Secreted, Biomineralization, Sialic acid, Direct protein sequencing, Alternative splicing, 3D-structure, Cell adhesion, Cytokine, Glycoprotein	cytokine	FALSE	CD44		Cell membrane, Microvillus, Cell projection	Membrane, Disulfide bond, Transmembrane, Receptor, Alternative splicing, Blood group antigen, Glycoprotein, Cell projection, Signal, Reference proteome, Cell membrane, Transmembrane helix, Phosphoprotein, Direct protein sequencing, 3D-structure, Cell adhesion, Proteoglycan	Unclassified	Unclassified			TRUE	CellChatDB v1
CD4_HLA-DPB1	7.571665125072887e-5	4.099418081441661e-8	5.884007020353914e-4	3.57456479897255e-4	1.351445547146803e-7	0.005680622189717182	3.4467768257258147	6.869201448337501	2.245604094084352	285	HLA-DPB1_CD4	MHC-II	HLA-DPB1	CD4					KEGG: hsa04514	Cell-Cell Contact	HLA-DPB1 - CD4	FALSE	HLA-DPB1	MHC class II				NA	CD4		Cell membrane	Immunity, Membrane, Host-virus interaction, Disulfide bond, Transmembrane, Host cell receptor for virus entry, Receptor, Adaptive immunity, Glycoprotein, Signal, Reference proteome, Immunoglobulin domain, Lipoprotein, Transmembrane helix, Cell membrane, Phosphoprotein, Direct protein sequencing, 3D-structure, Palmitate, Repeat	Unclassified	Unclassified			NA	CellChatDB v1
ITGAM_THY1	0.0011255672277434205	1.0464398830067904e-15	0.009753853859310727	0.0037095026372859267	1.124468915433276e-14	0.03755307372709844	2.4306843158194904	13.949052545601752	1.4253545101089418	321	THY1_ITGAM_ITGB2	THY1	THY1	ITGAM_ITGB2					PMID: 15850796	Cell-Cell Contact	THY1 - (ITGAM+ITGB2)	FALSE	THY1		Cell membrane, GPI-anchor	Membrane, Signal, Reference proteome, Pyrrolidone carboxylic acid, Immunoglobulin domain, Lipoprotein, GPI-anchor, Phosphoprotein, Disulfide bond, Cell membrane, Glycoprotein		TRUE	ITGAM, ITGB2	Integrin alpha chain, Integrin beta chain	Membrane raft, Cell membrane	Systemic lupus erythematosus, Immunity, Membrane, Disulfide bond, Transmembrane, Receptor, Alternative splicing, Glycoprotein, Signal, Reference proteome, Integrin, Metal-binding, Innate immunity, Transmembrane helix, Cell membrane, Direct protein sequencing, Calcium, 3D-structure, Cell adhesion, Magnesium, Repeat, Phagocytosis, Disease variant, Pyrrolidone carboxylic acid, Phosphoprotein	Receptors	Integrin;Other_receptors	Adhesion receptor		TRUE	CellChatDB v1
FGF18_FGFR4	0.003009103613721252	1.0804246997999186e-6	0.05363290977414549	0.008674511102453205	2.8844152175233646e-6	0.123663796430301	2.061754992789542	5.53994222186545	0.9077574249613379	58	FGF18_FGFR4	FGF	FGF18	FGFR4				FGF inhibition receptor	PMC: 4393358	Secreted Signaling	FGF18 - FGFR4	FALSE	FGF18	FGF	Secreted	Secreted, Signal, Reference proteome, 3D-structure, Disulfide bond, Growth factor, Glycoprotein		NA	FGFR4	Protein kinase superfamily, Tyr protein kinase	Endoplasmic reticulum, Cell membrane, Endosome	Membrane, Secreted, Disulfide bond, Kinase, Transmembrane, ATP-binding, Receptor, Alternative splicing, Tyrosine-protein kinase, Repeat, Transferase, Endoplasmic reticulum, Glycoprotein, Signal, Reference proteome, Immunoglobulin domain, Cell membrane, Transmembrane helix, Phosphoprotein, Direct protein sequencing, 3D-structure, Nucleotide-binding, Endosome, Ubl conjugation	Receptors	FGFR;Kinase		growth factor	TRUE	CellChatDB v1
ITGAX_THY1	0.0038268431911421675	1.0127949163459337e-14	0.01910488061325764	0.010654206721235111	9.192343809414474e-14	0.0597344463952317	1.972478880948906	13.03657374065798	1.2237751568912665	322	THY1_ITGAX_ITGB2	THY1	THY1	ITGAX_ITGB2					PMID: 15850796	Cell-Cell Contact	THY1 - (ITGAX+ITGB2)	FALSE	THY1		Cell membrane, GPI-anchor	Membrane, Signal, Reference proteome, Pyrrolidone carboxylic acid, Immunoglobulin domain, Lipoprotein, GPI-anchor, Phosphoprotein, Disulfide bond, Cell membrane, Glycoprotein		TRUE	ITGAX, ITGB2	Integrin alpha chain, Integrin beta chain	Membrane, Membrane raft, Cell membrane	Membrane, Disulfide bond, Transmembrane, Receptor, Glycoprotein, Signal, Reference proteome, Integrin, Metal-binding, Transmembrane helix, Direct protein sequencing, Calcium, 3D-structure, Cell adhesion, Magnesium, Repeat, Phagocytosis, Disease variant, Pyrrolidone carboxylic acid, Cell membrane, Phosphoprotein	Receptors	Integrin;Other_receptors	Adhesion receptor		TRUE	CellChatDB v1
CD274_CD80	0.012425497405726817	9.591709757396236e-7	0.0048062958089961335	0.029150861154053475	2.578489516673563e-6	0.02330201439753544	1.5353486110960717	5.588634629958285	1.6326065337414044	249	CD80_CD274	CD80	CD80	CD274					PMID: 17629517; PMID: 18585785	Cell-Cell Contact	CD80 - CD274	FALSE	CD80		Membrane	Membrane, Signal, Reference proteome, Host-virus interaction, Immunoglobulin domain, Transmembrane helix, Disulfide bond, Phosphoprotein, Transmembrane, Direct protein sequencing, Host cell receptor for virus entry, Receptor, Alternative splicing, 3D-structure, Glycoprotein		TRUE	CD274	Immunoglobulin superfamily, BTN/MOG	Cell membrane, Early endosome membrane, Recycling endosome membrane	Immunity, Membrane, Disulfide bond, Transmembrane, Receptor, Alternative splicing, Repeat, Adaptive immunity, Glycoprotein, Signal, Reference proteome, Immunoglobulin domain, Cell membrane, Transmembrane helix, 3D-structure, Endosome, Ubl conjugation	Unclassified	Unclassified			TRUE	CellChatDB v1
CD44_CD74	0.019321537821080065	8.054156714065354e-4	0.0031953145076262838	0.042500127947844864	0.0014322171934253803	0.01773501834527326	1.3716097624918213	2.843991116976766	1.751168357953424	91	MIF_CD74_CD44	MIF	MIF	CD74_CD44					PMID: 29637711; PMID: 26175090	Secreted Signaling	MIF - (CD74+CD44)	FALSE	MIF	MIF	Cytoplasm, Secreted	Immunity, Reference proteome, Innate immunity, Secreted, Direct protein sequencing, Cytoplasm, 3D-structure, Isomerase, Inflammatory response, Cytokine, Acetylation		NA	CD44, CD74		Cell membrane, Microvillus, Cell projection, Golgi apparatus, Endoplasmic reticulum membrane, trans-Golgi network, Lysosome, Endosome	Membrane, Disulfide bond, Transmembrane, Receptor, Alternative splicing, Blood group antigen, Glycoprotein, Cell projection, Signal, Reference proteome, Cell membrane, Transmembrane helix, Phosphoprotein, Direct protein sequencing, 3D-structure, Cell adhesion, Proteoglycan, Immunity, Alternative initiation, Signal-anchor, Adaptive immunity, Endoplasmic reticulum, Chaperone, Lysosome, Golgi appara…	Unclassified	Unclassified			TRUE	CellChatDB v1
EGFR_ERBB2	0.032289529648902054	1.3192261723457816e-10	0.002437471819871835	0.06587690173768561	6.329365370099052e-10	0.014848163075857828	1.1812668343636625	9.1986398334394	1.8283272712871026	27	EGF_EGFR_ERBB2	EGF	EGF	EGFR_ERBB2					KEGG: hsa04012	Secreted Signaling	EGF - (EGFR+ERBB2)	TRUE	EGF	EGF	Membrane	Disease variant, Membrane, Signal, Reference proteome, Transmembrane helix, Disulfide bond, Transmembrane, Growth factor, Direct protein sequencing, 3D-structure, Alternative splicing, Primary hypomagnesemia, Repeat, EGF-like domain, Glycoprotein	growth factor	FALSE	ERBB2, EGFR	Protein kinase superfamily, Tyr protein kinase	Cell membrane, Cell projection, Ruffle membrane, Nucleus, Endosome membrane, Nucleus membrane, Endosome, Golgi apparatus membrane, Endoplasmic reticulum membrane	Membrane, Alternative initiation, Activator, Disulfide bond, Transmembrane, Kinase, ATP-binding, Receptor, Cytoplasm, Alternative splicing, Tyrosine-protein kinase, Nucleotide-binding, Transferase, Glycoprotein, Disease variant, Cell projection, Chromosomal rearrangement, Signal, Reference proteome, Cell membrane, Transmembrane helix, Nucleus, Phosphoprotein, 3D-structure, Transcription, Endosome…	Receptors	EGFR;Kinase		secreted	TRUE	CellChatDB v1
EGFR_ERBB2	0.032289529648902054	1.3192261723457816e-10	0.002437471819871835	0.06587690173768561	6.329365370099052e-10	0.014848163075857828	1.1812668343636625	9.1986398334394	1.8283272712871026	29	TGFA_EGFR_ERBB2	EGF	TGFA	EGFR_ERBB2					KEGG: hsa04012	Secreted Signaling	TGFA - (EGFR+ERBB2)	TRUE	TGFA	EGF	Cell membrane, Secreted, Extracellular space	Membrane, Disulfide bond, Secreted, Transmembrane, Growth factor, Alternative splicing, EGF-like domain, Glycoprotein, Signal, Reference proteome, Lipoprotein, Cell membrane, Transmembrane helix, Mitogen, 3D-structure, Palmitate	growth factor	TRUE	ERBB2, EGFR	Protein kinase superfamily, Tyr protein kinase	Cell membrane, Cell projection, Ruffle membrane, Nucleus, Endosome membrane, Nucleus membrane, Endosome, Golgi apparatus membrane, Endoplasmic reticulum membrane	Membrane, Alternative initiation, Activator, Disulfide bond, Transmembrane, Kinase, ATP-binding, Receptor, Cytoplasm, Alternative splicing, Tyrosine-protein kinase, Nucleotide-binding, Transferase, Glycoprotein, Disease variant, Cell projection, Chromosomal rearrangement, Signal, Reference proteome, Cell membrane, Transmembrane helix, Nucleus, Phosphoprotein, 3D-structure, Transcription, Endosome…	Receptors	EGFR;Kinase		secreted	TRUE	CellChatDB v1
EGFR_ERBB2	0.032289529648902054	1.3192261723457816e-10	0.002437471819871835	0.06587690173768561	6.329365370099052e-10	0.014848163075857828	1.1812668343636625	9.1986398334394	1.8283272712871026	31	AREG_EGFR_ERBB2	EGF	AREG	EGFR_ERBB2					KEGG: hsa04012	Secreted Signaling	AREG - (EGFR+ERBB2)	TRUE	AREG	EGF	Membrane	Membrane, Signal, Reference proteome, Transmembrane helix, Disulfide bond, Transmembrane, Growth factor, Direct protein sequencing, 3D-structure, EGF-like domain, Cytokine, Glycoprotein	growth factor	FALSE	ERBB2, EGFR	Protein kinase superfamily, Tyr protein kinase	Cell membrane, Cell projection, Ruffle membrane, Nucleus, Endosome membrane, Nucleus membrane, Endosome, Golgi apparatus membrane, Endoplasmic reticulum membrane	Membrane, Alternative initiation, Activator, Disulfide bond, Transmembrane, Kinase, ATP-binding, Receptor, Cytoplasm, Alternative splicing, Tyrosine-protein kinase, Nucleotide-binding, Transferase, Glycoprotein, Disease variant, Cell projection, Chromosomal rearrangement, Signal, Reference proteome, Cell membrane, Transmembrane helix, Nucleus, Phosphoprotein, 3D-structure, Transcription, Endosome…	Receptors	EGFR;Kinase		secreted	TRUE	CellChatDB v1
EGFR_ERBB2	0.032289529648902054	1.3192261723457816e-10	0.002437471819871835	0.06587690173768561	6.329365370099052e-10	0.014848163075857828	1.1812668343636625	9.1986398334394	1.8283272712871026	33	BTC_EGFR_ERBB2	EGF	BTC	EGFR_ERBB2					KEGG: hsa04012	Secreted Signaling	BTC - (EGFR+ERBB2)	TRUE	BTC	EGF	Cell membrane, Secreted, Extracellular space	Membrane, Signal, Reference proteome, Cell membrane, Transmembrane helix, Disulfide bond, Secreted, Transmembrane, Mitogen, Growth factor, 3D-structure, EGF-like domain, Glycoprotein	growth factor	TRUE	ERBB2, EGFR	Protein kinase superfamily, Tyr protein kinase	Cell membrane, Cell projection, Ruffle membrane, Nucleus, Endosome membrane, Nucleus membrane, Endosome, Golgi apparatus membrane, Endoplasmic reticulum membrane	Membrane, Alternative initiation, Activator, Disulfide bond, Transmembrane, Kinase, ATP-binding, Receptor, Cytoplasm, Alternative splicing, Tyrosine-protein kinase, Nucleotide-binding, Transferase, Glycoprotein, Disease variant, Cell projection, Chromosomal rearrangement, Signal, Reference proteome, Cell membrane, Transmembrane helix, Nucleus, Phosphoprotein, 3D-structure, Transcription, Endosome…	Receptors	EGFR;Kinase		secreted	TRUE	CellChatDB v1
EGFR_ERBB2	0.032289529648902054	1.3192261723457816e-10	0.002437471819871835	0.06587690173768561	6.329365370099052e-10	0.014848163075857828	1.1812668343636625	9.1986398334394	1.8283272712871026	36	HBEGF_EGFR_ERBB2	EGF	HBEGF	EGFR_ERBB2					KEGG: hsa04012	Secreted Signaling	HBEGF - (EGFR+ERBB2)	TRUE	HBEGF	EGF	Secreted, Extracellular space	Membrane, Signal, Reference proteome, Cell membrane, Transmembrane helix, Disulfide bond, Secreted, Transmembrane, Growth factor, Direct protein sequencing, 3D-structure, Receptor, EGF-like domain, Heparin-binding, Glycoprotein	growth factor	TRUE	ERBB2, EGFR	Protein kinase superfamily, Tyr protein kinase	Cell membrane, Cell projection, Ruffle membrane, Nucleus, Endosome membrane, Nucleus membrane, Endosome, Golgi apparatus membrane, Endoplasmic reticulum membrane	Membrane, Alternative initiation, Activator, Disulfide bond, Transmembrane, Kinase, ATP-binding, Receptor, Cytoplasm, Alternative splicing, Tyrosine-protein kinase, Nucleotide-binding, Transferase, Glycoprotein, Disease variant, Cell projection, Chromosomal rearrangement, Signal, Reference proteome, Cell membrane, Transmembrane helix, Nucleus, Phosphoprotein, 3D-structure, Transcription, Endosome…	Receptors	EGFR;Kinase		secreted	TRUE	CellChatDB v1
EGFR_ERBB2	0.032289529648902054	1.3192261723457816e-10	0.002437471819871835	0.06587690173768561	6.329365370099052e-10	0.014848163075857828	1.1812668343636625	9.1986398334394	1.8283272712871026	39	EREG_EGFR_ERBB2	EGF	EREG	EGFR_ERBB2					KEGG: hsa04012	Secreted Signaling	EREG - (EGFR+ERBB2)	TRUE	EREG	EGF	Cell membrane, Secreted, Extracellular space	Membrane, Disulfide bond, Differentiation, Secreted, Growth factor, Transmembrane, EGF-like domain, Glycoprotein, Signal, Developmental protein, Reference proteome, Cell membrane, Transmembrane helix, Mitogen, Angiogenesis, 3D-structure	growth factor	TRUE	ERBB2, EGFR	Protein kinase superfamily, Tyr protein kinase	Cell membrane, Cell projection, Ruffle membrane, Nucleus, Endosome membrane, Nucleus membrane, Endosome, Golgi apparatus membrane, Endoplasmic reticulum membrane	Membrane, Alternative initiation, Activator, Disulfide bond, Transmembrane, Kinase, ATP-binding, Receptor, Cytoplasm, Alternative splicing, Tyrosine-protein kinase, Nucleotide-binding, Transferase, Glycoprotein, Disease variant, Cell projection, Chromosomal rearrangement, Signal, Reference proteome, Cell membrane, Transmembrane helix, Nucleus, Phosphoprotein, 3D-structure, Transcription, Endosome…	Receptors	EGFR;Kinase		secreted	TRUE	CellChatDB v1
NECTIN2_TIGIT	0.04101094849968344	0.022147750360081712	0.17593009678569788	0.08073675441955937	0.0320865172490499	0.28601177000699185	1.0929287130134793	1.49367741975722	0.5436160943398054	306	NECTIN2_TIGIT	NECTIN	NECTIN2	TIGIT					KEGG: hsa04514	Cell-Cell Contact	NECTIN2 - TIGIT	FALSE	NECTIN2	Nectin	Cell membrane	Membrane, Host-virus interaction, Disulfide bond, Transmembrane, Host cell receptor for virus entry, Receptor, Alternative splicing, Glycoprotein, Signal, Reference proteome, Immunoglobulin domain, Cell membrane, Transmembrane helix, Phosphoprotein, 3D-structure, Cell adhesion, Repeat		TRUE	TIGIT		Cell membrane	Membrane, Signal, Reference proteome, Immunoglobulin domain, Cell membrane, Transmembrane helix, Disulfide bond, Transmembrane, Alternative splicing, 3D-structure, Glycoprotein	Miscellaneous	IG_Unknown_function;Unknown_function			TRUE	CellChatDB v1
CD44_COL1A1	0.04514599966647378	4.748342131742177e-5	0.001047808064609702	0.08764729458716881	1.0001026904754866e-4	0.008418977568990058	1.0572614847498465	3.9999554043828853	2.0747406475867316	179	COL1A1_CD44	COLLAGEN	COL1A1	CD44					KEGG: hsa04512	ECM-Receptor	COL1A1 - CD44	FALSE	COL1A1	Fibrillar collagen	Extracellular matrix, Secreted, Extracellular space	Secreted, Osteogenesis imperfecta, Disulfide bond, Extracellular matrix, Glycoprotein, Disease variant, Chromosomal rearrangement, Signal, Reference proteome, Pyrrolidone carboxylic acid, Collagen, Metal-binding, Phosphoprotein, Direct protein sequencing, Ehlers-Danlos syndrome, Calcium, 3D-structure, Hydroxylation, Dwarfism, Repeat	secreted	FALSE	CD44		Cell membrane, Microvillus, Cell projection	Membrane, Disulfide bond, Transmembrane, Receptor, Alternative splicing, Blood group antigen, Glycoprotein, Cell projection, Signal, Reference proteome, Cell membrane, Transmembrane helix, Phosphoprotein, Direct protein sequencing, 3D-structure, Cell adhesion, Proteoglycan	Unclassified	Unclassified			TRUE	CellChatDB v1
CDH1_ITGAE	0.0915484499577642	0.07301175704146609	0.005869912583576983	0.15936238891531454	0.09792127855677336	0.026645783871381175	0.7976141685980713	1.0091229245844784	1.5743714990669846	257	CDH1_ITGAE_ITGB7	CDH1	CDH1	ITGAE_ITGB7					PMID: 9425167	Cell-Cell Contact	CDH1 - (ITGAE+ITGB7)	FALSE	CDH1		Adherens junction, Golgi apparatus, trans-Golgi network, Cell membrane, Cell junction, Endosome	Membrane, Disulfide bond, Transmembrane, Endosome, Alternative splicing, Repeat, Glycoprotein, Disease variant, Signal, Reference proteome, Metal-binding, Transmembrane helix, Cell membrane, Phosphoprotein, Direct protein sequencing, Calcium, Golgi apparatus, Cleavage on pair of basic residues, Ectodermal dysplasia, 3D-structure, Cell junction, Cell adhesion, Ubl conjugation		TRUE	ITGAE, ITGB7	Integrin alpha chain, Integrin beta chain	Membrane	Membrane, Disulfide bond, Transmembrane, Receptor, Glycoprotein, Signal, Reference proteome, Integrin, Metal-binding, Transmembrane helix, Direct protein sequencing, Calcium, Cleavage on pair of basic residues, Cell adhesion, Magnesium, Repeat, Host cell receptor for virus entry, Alternative splicing, Phosphoprotein, 3D-structure	Receptors	Integrin;Other_receptors	Adhesion receptor		TRUE	CellChatDB v1
CD86_CTLA4	0.11882889962236776	3.8497599502056844e-5	9.918495611040284e-4	0.19855048147208873	8.213862390972939e-5	0.008130306432827899	0.7021290554627636	4.08545257727269	2.089893085454117	253	CD86_CTLA4	CD86	CD86	CTLA4					PMID: 23954143	Cell-Cell Contact	CD86 - CTLA4	FALSE	CD86		Cell membrane	Immunity, Membrane, Host-virus interaction, Disulfide bond, Transmembrane, Host cell receptor for virus entry, Receptor, Alternative splicing, Adaptive immunity, Glycoprotein, Signal, Reference proteome, Immunoglobulin domain, Cell membrane, Transmembrane helix, 3D-structure, Ubl conjugation		TRUE	CTLA4		Cell membrane	Systemic lupus erythematosus, Immunity, Membrane, Pharmaceutical, Disulfide bond, Diabetes mellitus, Transmembrane, Alternative splicing, Adaptive immunity, Glycoprotein, Disease variant, Signal, Reference proteome, Immunoglobulin domain, Cell membrane, Transmembrane helix, Phosphoprotein, 3D-structure	Unclassified	Unclassified			TRUE	CellChatDB v1
ICAM1_ITGAX	0.2482931278609237	0.11183235965833398	0.002430346437345583	0.36608535010145055	0.1458133046522728	0.014824281171253555	0.4364176502427588	0.8362028472564099	1.8290263563736	264	ICAM1_ITGAX_ITGB2	ICAM	ICAM1	ITGAX_ITGB2					PMID: 16252253	Cell-Cell Contact	ICAM1 - (ITGAX+ITGB2)	FALSE	ICAM1	Immunoglobulin superfamily, ICAM	Membrane	Membrane, Host-virus interaction, Disulfide bond, Transmembrane, Host cell receptor for virus entry, Receptor, Repeat, Glycoprotein, Signal, Reference proteome, Immunoglobulin domain, Transmembrane helix, Phosphoprotein, Direct protein sequencing, 3D-structure, Cell adhesion, Ubl conjugation		TRUE	ITGAX, ITGB2	Integrin alpha chain, Integrin beta chain	Membrane, Membrane raft, Cell membrane	Membrane, Disulfide bond, Transmembrane, Receptor, Glycoprotein, Signal, Reference proteome, Integrin, Metal-binding, Transmembrane helix, Direct protein sequencing, Calcium, 3D-structure, Cell adhesion, Magnesium, Repeat, Phagocytosis, Disease variant, Pyrrolidone carboxylic acid, Cell membrane, Phosphoprotein	Receptors	Integrin;Other_receptors	Adhesion receptor		TRUE	CellChatDB v1
CD8A_LCK	0.2818904993086397	2.9432217292943236e-7	0.0021758915413172234	0.4056632814564409	8.533394122229305e-7	0.013777468088375548	0.3918343006085506	6.068878195635776	1.8608305862221766	273	LCK_CD8A_CD8B1	LCK	LCK	CD8 receptor					PMID: 25427562	Cell-Cell Contact	LCK - (CD8A+CD8B1)	FALSE	LCK	Protein kinase superfamily, Tyr protein kinase	Cytoplasm, Cell membrane, Cytosol	Membrane, Host-virus interaction, Kinase, ATP-binding, Cytoplasm, Alternative splicing, Tyrosine-protein kinase, Transferase, SH3 domain, Myristate, Disease variant, Chromosomal rearrangement, Reference proteome, Lipoprotein, Cell membrane, Proto-oncogene, Phosphoprotein, SH2 domain, 3D-structure, Palmitate, Nucleotide-binding		TRUE	CD8B, CD8A		Cell membrane	Immunity, Membrane, Disulfide bond, Secreted, Transmembrane, Alternative splicing, Adaptive immunity, Glycoprotein, Signal, Reference proteome, Lipoprotein, Immunoglobulin domain, Transmembrane helix, Phosphoprotein, Cell membrane, Palmitate, Disease variant, 3D-structure	Unclassified	Unclassified		secreted	TRUE	CellChatDB v1
COL1A1_SDC4	0.380319634444573	1.442143834692805e-7	5.488418746254506e-4	0.5160290319864577	4.3801885472438144e-7	0.005404633707692875	0.28732586411536026	6.3585071946865055	2.2672337344800155	209	COL1A1_SDC4	COLLAGEN	COL1A1	SDC4					KEGG: hsa04512	ECM-Receptor	COL1A1 - SDC4	FALSE	COL1A1	Fibrillar collagen	Extracellular matrix, Secreted, Extracellular space	Secreted, Osteogenesis imperfecta, Disulfide bond, Extracellular matrix, Glycoprotein, Disease variant, Chromosomal rearrangement, Signal, Reference proteome, Pyrrolidone carboxylic acid, Collagen, Metal-binding, Phosphoprotein, Direct protein sequencing, Ehlers-Danlos syndrome, Calcium, 3D-structure, Hydroxylation, Dwarfism, Repeat	secreted	FALSE	SDC4	Syndecan proteoglycan	Secreted, Membrane	Membrane, Signal, Reference proteome, Transmembrane helix, Secreted, Transmembrane, Heparan sulfate, Alternative splicing, 3D-structure, Proteoglycan, Glycoprotein			Adhesion receptor		NA	CellChatDB v1
CD80_CTLA4	0.6799504556476745	0.08820512187402593	1.3540403583320494e-4	0.815519128753677	0.11688776322935024	0.0021374705554616778	0.08856584772641944	0.9322309519701986	2.6700998591441607	251	CD80_CTLA4	CD80	CD80	CTLA4					PMID: 23954143	Cell-Cell Contact	CD80 - CTLA4	FALSE	CD80		Membrane	Membrane, Signal, Reference proteome, Host-virus interaction, Immunoglobulin domain, Transmembrane helix, Disulfide bond, Phosphoprotein, Transmembrane, Direct protein sequencing, Host cell receptor for virus entry, Receptor, Alternative splicing, 3D-structure, Glycoprotein		TRUE	CTLA4		Cell membrane	Systemic lupus erythematosus, Immunity, Membrane, Pharmaceutical, Disulfide bond, Diabetes mellitus, Transmembrane, Alternative splicing, Adaptive immunity, Glycoprotein, Disease variant, Signal, Reference proteome, Immunoglobulin domain, Cell membrane, Transmembrane helix, Phosphoprotein, 3D-structure	Unclassified	Unclassified			TRUE	CellChatDB v1
ICAM1_ITGAM	0.6999674919114258	0.3437632247751128	0.001446638198203754	0.8334621848475892	0.4125539387472755	0.010458451070002725	0.07911409983667422	0.38451926221979466	1.9805326311056575	266	ICAM1_ITGAM_ITGB2	ICAM	ICAM1	ITGAM_ITGB2					KEGG: hsa04514	Cell-Cell Contact	ICAM1 - (ITGAM+ITGB2)	FALSE	ICAM1	Immunoglobulin superfamily, ICAM	Membrane	Membrane, Host-virus interaction, Disulfide bond, Transmembrane, Host cell receptor for virus entry, Receptor, Repeat, Glycoprotein, Signal, Reference proteome, Immunoglobulin domain, Transmembrane helix, Phosphoprotein, Direct protein sequencing, 3D-structure, Cell adhesion, Ubl conjugation		TRUE	ITGAM, ITGB2	Integrin alpha chain, Integrin beta chain	Membrane raft, Cell membrane	Systemic lupus erythematosus, Immunity, Membrane, Disulfide bond, Transmembrane, Receptor, Alternative splicing, Glycoprotein, Signal, Reference proteome, Integrin, Metal-binding, Innate immunity, Transmembrane helix, Cell membrane, Direct protein sequencing, Calcium, 3D-structure, Cell adhesion, Magnesium, Repeat, Phagocytosis, Disease variant, Pyrrolidone carboxylic acid, Phosphoprotein	Receptors	Integrin;Other_receptors	Adhesion receptor		TRUE	CellChatDB v1
CD40LG_ITGAM	0.7249415113471454	0.1629611321772255	7.690326041445331e-5	0.8554913738021958	0.20722949887404277	0.0014696108303610086	0.06778436523333534	0.6835484232204996	2.832797656138359	111	CD40LG_ITGAM_ITGB2	CD40	CD40LG	ITGAM_ITGB2					PMID: 28676852	Secreted Signaling	CD40LG - (ITGAM+ITGB2)	FALSE	CD40LG	Tumor necrosis factor	Cell membrane, Soluble form]: Secreted, Cell surface, [CD40 ligand	Disease variant, Membrane, Reference proteome, Cell membrane, Transmembrane helix, Disulfide bond, Secreted, Transmembrane, Signal-anchor, Direct protein sequencing, 3D-structure, Cytokine, Glycoprotein	cytokine	TRUE	ITGAM, ITGB2	Integrin alpha chain, Integrin beta chain	Membrane raft, Cell membrane	Systemic lupus erythematosus, Immunity, Membrane, Disulfide bond, Transmembrane, Receptor, Alternative splicing, Glycoprotein, Signal, Reference proteome, Integrin, Metal-binding, Innate immunity, Transmembrane helix, Cell membrane, Direct protein sequencing, Calcium, 3D-structure, Cell adhesion, Magnesium, Repeat, Phagocytosis, Disease variant, Pyrrolidone carboxylic acid, Phosphoprotein	Receptors	Integrin;Other_receptors	Adhesion receptor		TRUE	CellChatDB v1
CD8A_HLA-A	0.7838322918701485	0.013227420234919633	0.0016212282773707164	0.9056336208749719	0.0197847628564679	0.01132110504990363	0.04304746304467064	1.7036691508942707	1.946111179715563	274	HLA-A_CD8A	MHC-I	HLA-A	CD8A					KEGG: hsa04514	Cell-Cell Contact	HLA-A - CD8A	FALSE	HLA-A	MHC class I	Cell membrane, Endoplasmic reticulum membrane	Immunity, Membrane, Host-virus interaction, Disulfide bond, Transmembrane, Alternative splicing, Adaptive immunity, Endoplasmic reticulum, Glycoprotein, Signal, Reference proteome, Immunoglobulin domain, Cell membrane, Innate immunity, Transmembrane helix, MHC I, Phosphoprotein, Sulfation, Direct protein sequencing, 3D-structure, Ubl conjugation		TRUE	CD8A		Cell membrane	Immunity, Membrane, Disulfide bond, Secreted, Transmembrane, Alternative splicing, Adaptive immunity, Glycoprotein, Disease variant, Signal, Reference proteome, Lipoprotein, Immunoglobulin domain, Transmembrane helix, Cell membrane, 3D-structure, Palmitate	Unclassified	Unclassified		secreted	TRUE	CellChatDB v1
EGFR_EREG	0.8840259322955342	2.3251926680346596e-6	0.6460066429744904	0.9827094784753639	5.9095011593554425e-6	0.7271180459186701	0.007574855050351661	5.228449177812963	0.13839507672094764	38	EREG_EGFR	EGF	EREG	EGFR					KEGG: hsa04012	Secreted Signaling	EREG - EGFR	FALSE	EREG	EGF	Cell membrane, Secreted, Extracellular space	Membrane, Disulfide bond, Differentiation, Secreted, Growth factor, Transmembrane, EGF-like domain, Glycoprotein, Signal, Developmental protein, Reference proteome, Cell membrane, Transmembrane helix, Mitogen, Angiogenesis, 3D-structure	growth factor	TRUE	EGFR	Protein kinase superfamily, Tyr protein kinase	Cell membrane, Nucleus, Endosome membrane, Nucleus membrane, Endosome, Golgi apparatus membrane, Endoplasmic reticulum membrane	Host-virus interaction, Secreted, Kinase, ATP-binding, Receptor, Tyrosine-protein kinase, Methylation, Endoplasmic reticulum, Glycoprotein, Disease variant, Developmental protein, Lipoprotein, Cell membrane, Transmembrane helix, Direct protein sequencing, Golgi apparatus, Isopeptide bond, Hydroxylation, Palmitate, Ubl conjugation, Membrane, Disulfide bond, Transmembrane, Host cell receptor for vi…	Receptors	EGFR;Kinase		secreted	TRUE	CellChatDB v1
EGFR_EREG	0.8840259322955342	2.3251926680346596e-6	0.6460066429744904	0.9827094784753639	5.9095011593554425e-6	0.7271180459186701	0.007574855050351661	5.228449177812963	0.13839507672094764	39	EREG_EGFR_ERBB2	EGF	EREG	EGFR_ERBB2					KEGG: hsa04012	Secreted Signaling	EREG - (EGFR+ERBB2)	TRUE	EREG	EGF	Cell membrane, Secreted, Extracellular space	Membrane, Disulfide bond, Differentiation, Secreted, Growth factor, Transmembrane, EGF-like domain, Glycoprotein, Signal, Developmental protein, Reference proteome, Cell membrane, Transmembrane helix, Mitogen, Angiogenesis, 3D-structure	growth factor	TRUE	ERBB2, EGFR	Protein kinase superfamily, Tyr protein kinase	Cell membrane, Cell projection, Ruffle membrane, Nucleus, Endosome membrane, Nucleus membrane, Endosome, Golgi apparatus membrane, Endoplasmic reticulum membrane	Membrane, Alternative initiation, Activator, Disulfide bond, Transmembrane, Kinase, ATP-binding, Receptor, Cytoplasm, Alternative splicing, Tyrosine-protein kinase, Nucleotide-binding, Transferase, Glycoprotein, Disease variant, Cell projection, Chromosomal rearrangement, Signal, Reference proteome, Cell membrane, Transmembrane helix, Nucleus, Phosphoprotein, 3D-structure, Transcription, Endosome…	Receptors	EGFR;Kinase		secreted	TRUE	CellChatDB v1
APOE_TREM2	0.9957464603292451	0.2756002780736609	0.0023045318046842488	1	0.336853742148917	0.014320803065551684	-0	0.4725586236546372	1.8440326274779786	391	APOE_TREM2_TYROBP	ApoE	APOE	TREM2_TYROBP					uniprot;PMID:27477015	Cell-Cell Contact	APOE - TREM2	FALSE	APOE	Apolipoprotein A1/A4/E	Extracellular vesicle, Secreted, Extracellular matrix, Multivesicular body, Extracellular space, Endosome	Glycation, Lipid transport, Host-virus interaction, Secreted, Extracellular matrix, Cholesterol metabolism, Endosome, Lipid-binding, Oxidation, Alzheimer disease, Chylomicron, Glycoprotein, VLDL, Disease variant, Steroid metabolism, Amyloidosis, Signal, Reference proteome, Sterol metabolism, Neurodegeneration, Phosphoprotein, Lipid metabolism, Transport, Direct protein sequencing, Hyperlipidemia,…	secreted	FALSE	TREM2, TYROBP	TYROBP	Cell membrane, Secreted	Membrane, Disulfide bond, Secreted, Transmembrane, Lipid-binding, Receptor, Alternative splicing, Glycoprotein, Disease variant, Signal, Reference proteome, Neurodegeneration, Immunoglobulin domain, Cell membrane, Transmembrane helix, 3D-structure, Immunity, Phosphoprotein, Metal-binding, Calcium	Receptors	IG;OtherTREM			TRUE	CellChatDB v2
CCL21_CCR7	1	1	2.3829359277765967e-18	1	1	3.6891252356164255e-15	-0	-0	14.433076601424332	74	CCL21_CCR7	CCL	CCL21	CCR7					KEGG: hsa04060	Secreted Signaling	CCL21 - CCR7	FALSE	CCL21	Intercrine beta (chemokine CC)	Secreted	Signal, Reference proteome, Disulfide bond, Secreted, Direct protein sequencing, Chemotaxis, 3D-structure, Inflammatory response, Cytokine	cytokine	FALSE	CCR7	G-protein coupled receptor 1	Cell membrane	Transducer, Membrane, Signal, Reference proteome, Cell membrane, Transmembrane helix, Disulfide bond, Transmembrane, Receptor, G-protein coupled receptor, 3D-structure, Glycoprotein	Receptors	GPCR;Rhodopsin			TRUE	CellChatDB v1
ERBB2_EREG	0.9501642992287592	3.3261257910327373e-8	0.7083470325933765	1	1.110621636032099e-7	0.7784167512259211	-0	6.954433870285544	0.10878782679070026	39	EREG_EGFR_ERBB2	EGF	EREG	EGFR_ERBB2					KEGG: hsa04012	Secreted Signaling	EREG - (EGFR+ERBB2)	TRUE	EREG	EGF	Cell membrane, Secreted, Extracellular space	Membrane, Disulfide bond, Differentiation, Secreted, Growth factor, Transmembrane, EGF-like domain, Glycoprotein, Signal, Developmental protein, Reference proteome, Cell membrane, Transmembrane helix, Mitogen, Angiogenesis, 3D-structure	growth factor	TRUE	ERBB2, EGFR	Protein kinase superfamily, Tyr protein kinase	Cell membrane, Cell projection, Ruffle membrane, Nucleus, Endosome membrane, Nucleus membrane, Endosome, Golgi apparatus membrane, Endoplasmic reticulum membrane	Membrane, Alternative initiation, Activator, Disulfide bond, Transmembrane, Kinase, ATP-binding, Receptor, Cytoplasm, Alternative splicing, Tyrosine-protein kinase, Nucleotide-binding, Transferase, Glycoprotein, Disease variant, Cell projection, Chromosomal rearrangement, Signal, Reference proteome, Cell membrane, Transmembrane helix, Nucleus, Phosphoprotein, 3D-structure, Transcription, Endosome…	Receptors	EGFR;Kinase		secreted	TRUE	CellChatDB v1
ERBB2_EREG	0.9501642992287592	3.3261257910327373e-8	0.7083470325933765	1	1.110621636032099e-7	0.7784167512259211	-0	6.954433870285544	0.10878782679070026	41	EREG_ERBB2_ERBB4	EGF	EREG	ERBB2_ERBB4					KEGG: hsa04012	Secreted Signaling	EREG - (ERBB2+ERBB4)	TRUE	EREG	EGF	Cell membrane, Secreted, Extracellular space	Membrane, Disulfide bond, Differentiation, Secreted, Growth factor, Transmembrane, EGF-like domain, Glycoprotein, Signal, Developmental protein, Reference proteome, Cell membrane, Transmembrane helix, Mitogen, Angiogenesis, 3D-structure	growth factor	TRUE	ERBB2, ERBB4	Protein kinase superfamily, Tyr protein kinase	Cell membrane, Cell projection, Ruffle membrane	Membrane, Alternative initiation, Activator, Disulfide bond, Transmembrane, Kinase, ATP-binding, Receptor, Cytoplasm, Alternative splicing, Tyrosine-protein kinase, Nucleotide-binding, Transferase, Glycoprotein, Disease variant, Cell projection, Chromosomal rearrangement, Signal, Reference proteome, Cell membrane, Transmembrane helix, Nucleus, Phosphoprotein, 3D-structure, Transcription, Endosome…	Receptors	EGFR;Kinase			TRUE	CellChatDB v1
